# Integrative single-cell and bulk RNA-seq analysis in human retina identified cell type-specific composition and gene expression changes for age-related macular degeneration

**DOI:** 10.1101/768143

**Authors:** Yafei Lyu, Randy Zauhar, Nico Dana, Christianne E. Strang, Kui Wang, Shanrun Liu, Zhen Miao, Naifei Pan, Paul Gamlin, James A. Kimble, Jeffrey D. Messinger, Christine A. Curcio, Dwight Stambolian, Mingyao Li

**Author notes:** Equal contribution (Yafei Lyu, Randy Zauhar).

## Abstract

Age-related macular degeneration (AMD) preferentially affects distinct cell types and topographic regions in retina. To characterize the impact of AMD on gene expression changes across retinal cell types and regions, we generated both single-cell RNA-seq (scRNA-seq) and bulk RNA-seq data from macular and peripheral retina in postmortem human donors with and without AMD. The scRNA-seq data revealed 11 major cell types with many previously reported AMD risk genes showing substantial cell type and region specificity. Cell type proportional changes with advancing AMD stage were significant for Müller glia, rods, astrocytes, microglia and endothelium.
