## Supplementary data 2 for "Integrative single-cell and bulk RNA-seq analysis in human retina identified cell type-specific composition and gene expression changes for age-related macular degeneration"

### Sheet: Macula vs. Periphery
celltype	gene	pct_macula	pct_periphery	log_fc	pval	padj
Amacrine	SRPK2	0.490244	0.601872	-0.238883	1.18751e-06	5.91379e-06
Amacrine	CD63	0.341463	0.460903	-0.254484	4.12946e-06	1.97738e-05
Amacrine	BLOC1S1	0.202439	0.31663	-0.170254	2.3284e-05	9.82663e-05
Amacrine	STK19	0.0560976	0.106278	-0.0431411	0.00246454	0.00757617
Amacrine	PLA2G12A	0.104878	0.165198	-0.0999311	0.00259771	0.00788816
Amacrine	VEGFA	0.0585366	0.105727	-0.124957	0.00390226	0.0112984
Amacrine	RNF5	0.226829	0.305066	-0.077091	0.00442339	0.0123756
Amacrine	AGPAT1	0.139024	0.202643	-0.137764	0.00454673	0.0125793
Amacrine	RGS8	0.12439	0.172907	-0.121975	0.0153342	0.0356843
Astrocytes	CFI	0.131213	0.29386	-0.349779	1.01484e-07	5.87661e-07
Astrocytes	CD63	0.817097	0.95614	-0.212796	2.34221e-07	1.24087e-06
Astrocytes	TIMP3	0.218688	0.377193	-0.224484	3.51505e-06	1.71617e-05
Astrocytes	ITIH5	0.212724	0.368421	-0.200961	1.54534e-05	6.87125e-05
Astrocytes	C3	0.230616	0.407895	-0.0389015	1.67248e-05	7.18012e-05
Astrocytes	VEGFA	0.383698	0.54386	-0.136505	0.000142079	0.000547031
Astrocytes	BLOC1S1	0.312127	0.495614	0.00660832	0.000142799	0.000547031
Astrocytes	TSC22D4	0.807157	0.925439	-0.129999	0.00102415	0.00344611
Astrocytes	HTRA1	0.294235	0.412281	-0.15465	0.00123803	0.00411025
Astrocytes	OAF	0.316103	0.447368	-0.169257	0.00132933	0.00429873
Astrocytes	STK19	0.083499	0.157895	-0.0611826	0.00303387	0.0091016
Astrocytes	PLA2G12A	0.125249	0.20614	-0.158938	0.00424304	0.0120059
Astrocytes	SRPK2	0.129225	0.201754	-0.0779662	0.0113233	0.0287703
Astrocytes	CAV2	0.455268	0.622807	0.00733228	0.0137715	0.0332922
Astrocytes	RNF5	0.300199	0.416667	0.0113775	0.0155694	0.0358962
Bipolar	CD63	0.641129	0.725617	-0.270916	1.18317e-155	7.36522e-154
Bipolar	DST	0.534071	0.426675	0.222863	1.72417e-66	4.77021e-65
Bipolar	COL4A3	0.119496	0.0697415	0.17698	1.04576e-49	2.16996e-48
Bipolar	ACAP3	0.237085	0.185194	0.110979	1.66661e-21	2.18414e-20
Bipolar	BLOC1S1	0.282717	0.313572	-0.134929	5.0309e-20	6.26348e-19
Bipolar	BAG6	0.16612	0.130611	0.0532339	1.34039e-13	1.15088e-12
Bipolar	SRPK2	0.272644	0.287133	-0.0893859	2.08429e-09	1.40267e-08
Bipolar	RORB	0.189699	0.161692	0.0607549	1.58922e-08	1.04136e-07
Bipolar	KMT2E	0.643342	0.593008	0.0482749	9.06239e-07	4.70111e-06
Bipolar	RNF5	0.257001	0.261927	-0.0916882	9.5926e-06	4.50671e-05
Bipolar	RGS8	0.104464	0.0876028	0.0210523	1.60956e-05	7.03122e-05
Bipolar	ARHGAP21	0.104159	0.0890129	0.0341716	6.99796e-05	0.000285654
Bipolar	VTN	0.097749	0.107521	-0.0676458	0.000645232	0.00220086
Bipolar	HTRA1	0.247539	0.228907	0.0206361	0.0203462	0.0456415
Cone	DST	0.408602	0.874146	-0.513928	7.10438e-28	1.10562e-26
Cone	KMT2E	0.327957	0.720957	-0.377675	8.92298e-20	1.00992e-18
Cone	HERPUD1	0.193548	0.500569	-0.560743	2.3299e-16	2.52237e-15
Cone	RORB	0.172043	0.485763	-0.355735	2.74753e-15	2.63129e-14
Cone	CD63	0.634409	0.962415	-0.349585	2.19862e-14	1.9552e-13
Cone	VTN	0.473118	0.302392	0.993743	2.15453e-13	1.73057e-12
Cone	COL4A3	0.198925	0.389522	-0.271491	1.69361e-07	9.58431e-07
Cone	PLA2G12A	0.198925	0.388952	-0.176916	1.73642e-07	9.60819e-07
Cone	SCN2A	0.0322581	0.137813	-0.183888	2.92032e-05	0.000121193
Cone	PLEKHA1	0.0698925	0.178815	-0.168603	0.000129101	0.000510255
Cone	SRPK2	0.204301	0.342825	-0.133865	0.000158857	0.000599325
Cone	B3GLCT	0.0430108	0.133257	-0.137117	0.000286834	0.0010351
Cone	HTRA1	0.177419	0.308087	-0.04603	0.000530188	0.00185939
Cone	ABCA1	0.0322581	0.104784	-0.102007	0.00127118	0.00416479
Cone	LENG1	0.102151	0.178815	-0.113401	0.00373736	0.0109483
Cone	ACAP3	0.0806452	0.160592	-0.00757029	0.00398516	0.0114058
Cone	RDH5	0.16129	0.242027	-0.101491	0.00610635	0.016527
Cone	BLOC1S1	0.629032	0.834852	-0.0209823	0.0143293	0.0337408
Cone	TRIM36	0.413978	0.560364	0.0859044	0.021359	0.0473651
Endothelium	OAF	0.0327869	0.130952	-0.102362	0.000237593	0.000870008
Endothelium	COL8A1	0.0737705	0.172619	-0.1668	0.00172192	0.0054969
Endothelium	HERPUD1	0.881148	0.892857	0.289577	0.00788541	0.0206681
Endothelium	KMT2E	0.672131	0.755952	-0.16612	0.0103127	0.0267485
Endothelium	SRPK2	0.319672	0.416667	-0.23111	0.0110492	0.0283634
Endothelium	CFH	0.627049	0.535714	0.294263	0.0127797	0.0318215
Ganglion	BAG6	0.0954955	0.428571	-0.734045	4.7629e-08	2.89259e-07
Ganglion	TRPM3	0.027027	0.178571	-0.326464	1.3023e-05	5.89687e-05
Ganglion	VTN	0.018018	0.107143	-0.191362	0.00210346	0.00654703
Ganglion	ZCWPW1	0.0252252	0.107143	-0.384812	0.0118344	0.0297653
Ganglion	KMT2E	0.23964	0.464286	-0.237204	0.0133274	0.0325346
Ganglion	HTRA1	0.0612613	0.178571	-0.430995	0.0143636	0.0337408
Horizontal	DST	0.47541	0.352941	0.220696	0.00334148	0.00990509
Horizontal	ZFHX3	0.0765027	0.145969	-0.193887	0.0142958	0.0337408
Microglia	KMT2E	0.197318	0.32716	-0.290412	1.68033e-10	1.19544e-09
Microglia	HLA-DQB1	0.81705	0.935185	-0.176566	4.13493e-08	2.57399e-07
Microglia	HERPUD1	0.557471	0.760802	-0.12692	1.05537e-06	5.36302e-06
Microglia	PILRA	0.312261	0.401235	-0.0377331	0.000204079	0.000758441
Microglia	DST	0.0938697	0.148148	-0.155012	0.000354964	0.00126266
Microglia	C3	0.273946	0.344136	-0.141225	0.000633587	0.00219116
Microglia	TGFBR1	0.112069	0.152778	-0.145648	0.00656198	0.0175692
Microglia	RNF5	0.0977011	0.138889	-0.02706	0.00782165	0.0206681
Microglia	BLOC1S1	0.304598	0.364198	0.0624767	0.01833	0.0414924
Muller	COL4A3	0.335082	0.0781204	0.748675	0	0
Muller	HTRA1	0.443835	0.354596	0.473063	5.09872e-104	2.11597e-102
Muller	VEGFA	0.197233	0.325286	-0.21157	4.16278e-93	1.48076e-91
Muller	TSC22D4	0.80229	0.823965	0.238661	4.96937e-78	1.54672e-76
Muller	RORB	0.402814	0.338385	0.33832	2.44971e-60	5.54526e-59
Muller	CFI	0.345218	0.457386	-0.0930607	4.93126e-42	9.44525e-41
Muller	PLA2G12A	0.109707	0.172922	-0.051487	5.43476e-34	9.66611e-33
Muller	SRPK2	0.16146	0.229897	-0.0616795	4.0201e-29	6.67337e-28
Muller	DST	0.26425	0.218032	0.220373	2.26762e-26	3.3214e-25
Muller	ARHGAP21	0.183282	0.139559	0.180883	1.26655e-25	1.75206e-24
Muller	RNF5	0.231576	0.303554	0.0187681	6.10919e-20	7.24376e-19
Muller	ABHD12B	0.498569	0.503789	0.25687	1.31142e-15	1.3606e-14
Muller	TRPM3	0.307536	0.276358	0.177127	1.91805e-15	1.91038e-14
Muller	OAF	0.450155	0.533862	-0.015132	1.99454e-14	1.83941e-13
Muller	CAV2	0.396256	0.473715	0.0159599	3.40154e-12	2.64682e-11
Muller	BLOC1S1	0.387074	0.470896	0.070377	9.13353e-12	6.89166e-11
Muller	CD63	0.786549	0.847342	0.0753359	6.21985e-11	4.55513e-10
Muller	POLDIP2	0.105414	0.136975	-0.00352927	2.57887e-10	1.78372e-09
Muller	TIMP3	0.313141	0.360059	-0.0433894	1.86266e-08	1.18924e-07
Muller	HERPUD1	0.264488	0.306021	0.0120959	1.30252e-05	5.89687e-05
Pericytes	CD63	0.966833	0.948097	0.306383	6.70741e-08	3.97654e-07
Pericytes	TIMP3	0.489221	0.615917	-0.196569	8.94693e-05	0.00035932
Pericytes	CAV2	0.560531	0.615917	-0.202671	0.00189394	0.00596949
Pericytes	BLOC1S1	0.411277	0.491349	-0.0593632	0.00504539	0.0138055
Pericytes	ZFHX3	0.273632	0.32872	-0.193315	0.0132893	0.0325346
Pericytes	PLA2G12A	0.0845771	0.134948	-0.0401572	0.0183269	0.0414924
Pericytes	HTRA1	0.0845771	0.134948	-0.0621261	0.021495	0.0473651
Rod	CD63	0.47632	0.684846	-0.318201	7.27502e-222	9.0574e-220
Rod	VTN	0.202385	0.385327	-0.332041	7.33992e-200	6.09213e-198
Rod	HTRA1	0.346082	0.521609	-0.186844	1.24614e-119	6.20577e-118
Rod	BLOC1S1	0.244549	0.356933	-0.160881	1.15773e-63	2.88276e-62
Rod	RNF5	0.140375	0.178998	-0.0379314	1.81767e-13	1.50867e-12
Rod	SRPK2	0.126235	0.154231	0.0228264	2.21707e-07	1.20011e-06

### Sheet: Macula CellTypeSpecific
celltype	gene	pct_cell_expr_target_celltype	pct_cell_expr_allother_celltype	log_fc	pval	padj
Amacrine	SRPK2	0.490244	0.189964	0.588978	4.28684e-55	1.44441e-50
Amacrine	PLEKHA1	0.241463	0.0698514	0.466378	1.53701e-40	5.1788e-36
Amacrine	SCN2A	0.14878	0.0331062	0.374759	4.27269e-37	1.43964e-32
Astrocytes	C3	0.230616	0.00968291	0.799082	0	0
Astrocytes	TSC22D4	0.807157	0.226629	1.07179	2.31105e-212	7.78685e-208
Astrocytes	VEGFA	0.383698	0.0724984	1.24726	3.2103e-158	1.08168e-153
Astrocytes	ITIH5	0.212724	0.0258394	0.553171	4.16686e-138	1.40398e-133
Astrocytes	CAV2	0.455268	0.112163	0.76613	1.54848e-123	5.21744e-119
Astrocytes	CD63	0.817097	0.62094	0.53855	1.30511e-47	4.39745e-43
Astrocytes	OAF	0.316103	0.111148	0.338485	5.34124e-42	1.79968e-37
Astrocytes	ARHGAP21	0.232604	0.091343	0.340616	1.72884e-25	5.82517e-21
Astrocytes	TIMP3	0.218688	0.0887645	0.281971	3.39021e-22	1.1423e-17
Bipolar	RGS8	0.104464	0.00356334	0.321494	0	0
Bipolar	DST	0.534071	0.159135	0.992414	0	0
Bipolar	ZFHX3	0.159176	0.0432213	0.364768	0	0
Bipolar	KMT2E	0.643342	0.354867	0.432708	0	0
Cone	MMP9	0.322581	0.00921872	0.629654	0	0
Cone	TRIM36	0.413978	0.071683	0.59063	3.76596e-65	1.2689e-60
Cone	VTN	0.473118	0.105322	0.997606	1.23888e-59	4.17429e-55
Cone	BLOC1S1	0.629032	0.297746	0.405845	5.3769e-19	1.81169e-14
Endothelium	CFH	0.627049	0.00675473	1.30965	0	0
Endothelium	FOXC1	0.340164	0.00280539	0.597342	0	0
Endothelium	TIMP3	0.790984	0.0858777	1.88906	0	0
Endothelium	ITIH5	0.692623	0.0239684	1.35949	0	0
Endothelium	ATP10A	0.307377	0.000354079	0.612002	0	0
Endothelium	HLA-DQB1	0.54918	0.0303146	0.731095	0	0
Endothelium	HERPUD1	0.881148	0.298897	1.93074	4.16539e-141	1.40348e-136
Endothelium	CAV2	0.639344	0.11336	0.826311	6.69317e-134	2.2552e-129
Endothelium	PLEKHA1	0.282787	0.0703527	0.307305	4.14904e-34	1.39798e-29
Endothelium	CD63	0.905738	0.621735	0.256457	9.94052e-13	3.34936e-08
Ganglion	TRIM36	0.201802	0.0714482	0.511737	1.67885e-31	5.6567e-27
Ganglion	SCN2A	0.120721	0.0330733	0.254824	9.33781e-29	3.14628e-24
Ganglion	TMEM97	0.10991	0.0346116	0.376372	1.37892e-21	4.64615e-17
Ganglion	ZFHX3	0.172973	0.0829854	0.400713	2.65605e-14	8.94931e-10
Horizontal	HTRA1	0.978142	0.315151	1.85197	2.65448e-149	8.94401e-145
Horizontal	RORB	0.945355	0.257206	1.34826	1.15554e-129	3.89347e-125
Horizontal	SRPK2	0.448087	0.192027	0.366367	1.81665e-16	6.12103e-12
Microglia	C3	0.273946	0.00509536	0.812986	0	0
Microglia	HLA-DQB1	0.81705	0.0109703	3.0383	0	0
Microglia	PILRA	0.312261	0.00392594	0.974909	0	0
Microglia	TGFBR1	0.112069	0.00548517	0.298381	1.73122e-298	5.83316e-294
Microglia	HERPUD1	0.557471	0.295336	1.1566	6.48619e-133	2.18546e-128
Microglia	CD63	0.731801	0.620465	0.396327	1.39598e-34	4.70361e-30
Muller	OAF	0.450155	0.0152592	1.23091	0	0
Muller	CAV2	0.396256	0.0348231	1.00816	0	0
Muller	TIMP3	0.313141	0.0251986	0.724832	0	0
Muller	VEGFA	0.197233	0.0413677	0.423366	0	0
Muller	TRPM3	0.307536	0.0128793	0.829098	0	0
Muller	COL4A3	0.335082	0.0663564	0.731845	0	0
Muller	ABHD12B	0.498569	0.036433	1.31109	0	0
Muller	CD63	0.786549	0.575788	0.573706	0	0
Muller	CFI	0.345218	0.00958947	1.01301	0	0
Muller	TSC22D4	0.80229	0.0678963	2.04443	0	0
Muller	ARHGAP21	0.183282	0.0668463	0.275268	2.01473e-218	6.78842e-214
Muller	RORB	0.402814	0.218878	0.318862	6.6135e-212	2.22835e-207
Muller	HTRA1	0.443835	0.28163	0.314793	2.70907e-161	9.12795e-157
Muller	BLOC1S1	0.387074	0.273685	0.320809	2.3008e-88	7.75231e-84
Rod	TRIM36	0.186882	0.0205797	0.704688	0	0
Rod	VTN	0.202385	0.0628494	0.736953	0	0
Rod	HTRA1	0.346082	0.305563	0.322578	4.5663e-52	1.53857e-47
Rod	ACAP3	0.185605	0.153059	0.297443	1.0529e-28	3.54763e-24
Rod	BAG6	0.160733	0.140886	0.261902	8.77887e-16	2.95795e-11
Pericytes	FOXC1	0.162521	0.00242051	0.378874	0	0
Pericytes	ITIH5	0.379768	0.0225547	0.870424	0	0
Pericytes	TIMP3	0.489221	0.0839201	1.04354	3.51369e-265	1.1839e-260
Pericytes	CAV2	0.560531	0.109473	0.866044	1.56756e-250	5.28174e-246
Pericytes	CD63	0.966833	0.617917	1.17445	2.16808e-224	7.30514e-220
Pericytes	CFH	0.139303	0.00871933	0.355215	1.83847e-205	6.19454e-201
Pericytes	ZFHX3	0.273632	0.0811971	0.345679	4.37204e-59	1.47311e-54
Pericytes	RNF5	0.391376	0.208796	0.371316	5.88714e-23	1.98361e-18

### Sheet: Periphery CellTypeSpecific
celltype	gene	pct_cell_expr_target_celltype	pct_cell_expr_allother_celltype	log_fc	pval	padj
Amacrine	SRPK2	0.601872	0.229976	0.791846	0	0
Amacrine	SCN2A	0.17511	0.0241	0.398324	2.01061e-307	6.77456e-303
Amacrine	RGS8	0.172907	0.0298825	0.323184	7.15867e-229	2.41204e-224
Amacrine	PLEKHA1	0.264868	0.0656967	0.436493	2.35952e-223	7.95017e-219
Amacrine	AGPAT1	0.202643	0.0639806	0.29205	5.40703e-113	1.82184e-108
Astrocytes	C3	0.407895	0.00634081	0.858274	0	0
Astrocytes	ITIH5	0.368421	0.0153991	0.799108	0	0
Astrocytes	TSC22D4	0.925439	0.297058	1.18453	1.34238e-119	4.523e-115
Astrocytes	VEGFA	0.54386	0.129026	1.24618	1.88644e-86	6.35618e-82
Astrocytes	CAV2	0.622807	0.166021	0.671322	7.8485e-71	2.64447e-66
Astrocytes	CD63	0.95614	0.750643	0.612315	5.54096e-45	1.86697e-40
Astrocytes	COL4A3	0.258772	0.0607812	0.454552	8.93842e-35	3.01171e-30
Astrocytes	TIMP3	0.377193	0.123211	0.443545	4.47935e-30	1.50927e-25
Astrocytes	OAF	0.447368	0.176456	0.370244	5.67612e-23	1.91251e-18
Astrocytes	ARHGAP21	0.223684	0.0832458	0.256126	1.08992e-13	3.67237e-09
Bipolar	DST	0.426675	0.188382	0.793495	0	0
Bipolar	ZFHX3	0.145593	0.0511899	0.383161	0	0
Bipolar	KMT2E	0.593008	0.398323	0.494892	0	0
Bipolar	HERPUD1	0.374853	0.296256	0.2552	2.2429e-139	7.55724e-135
Cone	MMP9	0.395216	0.00965157	0.578972	0	0
Cone	TRIM36	0.560364	0.0688653	0.576878	0	0
Cone	DST	0.874146	0.241513	0.784384	0	0
Cone	COL4A3	0.389522	0.0508664	0.475296	0	0
Cone	BLOC1S1	0.834852	0.379355	0.345953	1.65988e-195	5.5928e-191
Endothelium	CFH	0.535714	0.00879511	0.977908	0	0
Endothelium	FOXC1	0.422619	0.000922943	0.725912	0	0
Endothelium	ITIH5	0.660714	0.0148938	1.19097	0	0
Endothelium	COL8A1	0.172619	0.000904846	0.317014	0	0
Endothelium	ATP10A	0.255952	0.000108582	0.46994	0	0
Endothelium	HLA-DQB1	0.559524	0.0224945	0.893618	0	0
Endothelium	TIMP3	0.839286	0.122082	1.75509	4.35302e-200	1.46671e-195
Endothelium	HERPUD1	0.892857	0.318651	1.68458	2.53394e-87	8.53784e-83
Endothelium	CAV2	0.744048	0.166148	0.743673	3.58204e-81	1.20693e-76
Endothelium	PLEKHA1	0.327381	0.0714467	0.289461	5.64919e-34	1.90344e-29
Endothelium	CD63	0.952381	0.750878	0.274567	3.34508e-07	0.0112709
Horizontal	HTRA1	0.984749	0.350483	1.96314	0	0
Horizontal	RORB	0.884532	0.2726	1.39219	9.69766e-271	3.26753e-266
Horizontal	SRPK2	0.522876	0.239817	0.495107	7.95133e-45	2.67912e-40
Horizontal	HERPUD1	0.54902	0.318482	0.375135	6.33943e-25	2.13601e-20
Microglia	C3	0.344136	0.00401621	0.969569	0	0
Microglia	TGFBR1	0.152778	0.00576874	0.445841	0	0
Microglia	HLA-DQB1	0.935185	0.0133448	3.21437	0	0
Microglia	PILRA	0.401235	0.00359633	1.01742	0	0
Microglia	HERPUD1	0.760802	0.315181	1.32389	2.80776e-200	9.46046e-196
Muller	OAF	0.533862	0.0196089	1.2297	0	0
Muller	CAV2	0.473715	0.0323169	1.01622	0	0
Muller	TIMP3	0.360059	0.019713	0.821208	0	0
Muller	VEGFA	0.325286	0.044478	0.659765	0	0
Muller	TRPM3	0.276358	0.0183329	0.637107	0	0
Muller	ABHD12B	0.503789	0.0457019	1.05786	0	0
Muller	CD63	0.847342	0.708992	0.309048	0	0
Muller	CFI	0.457386	0.0141923	1.08828	0	0
Muller	TSC22D4	0.823965	0.0671858	1.8562	0	0
Rod	TRIM36	0.187692	0.0425742	0.596545	0	0
Rod	VTN	0.385327	0.0779978	1.05498	0	0
Rod	HTRA1	0.521609	0.288485	0.665325	0	0
Rod	ACAP3	0.191944	0.126074	0.277356	1.68332e-105	5.67177e-101
Pericytes	FOXC1	0.16609	0.00134211	0.471365	0	0
Pericytes	ITIH5	0.373702	0.0149809	0.902582	0	0
Pericytes	TIMP3	0.615917	0.121679	1.16113	5.64417e-155	1.90175e-150
Pericytes	CAV2	0.615917	0.165551	0.979266	4.56148e-103	1.53695e-98
Pericytes	CFH	0.131488	0.00975751	0.338976	4.72232e-91	1.59114e-86
Pericytes	CD63	0.948097	0.750458	0.70471	5.72707e-61	1.92968e-56
Pericytes	ZFHX3	0.32872	0.0788763	0.564059	1.86613e-54	6.28773e-50
