## Supplementary data 5 for "Integrative single-cell and bulk RNA-seq analysis in human retina identified cell type-specific composition and gene expression changes for age-related macular degeneration": supplementary_data_5b_eyegex_go_result_periphery_mgs4v1.xlsx

### Sheet: astrocytes_up
Category

### Sheet: astrocytes_down
Category

### Sheet: endothelium_up
Category

### Sheet: endothelium_down
Category

### Sheet: microglia_up
Category

### Sheet: microglia_down
Category
