## Supplementary data 6 for "Integrative single-cell and bulk RNA-seq analysis in human retina identified cell type-specific composition and gene expression changes for age-related macular degeneration": supplementary_data_6c_alabama_celltype_de_p_vearly.xlsx

### Sheet: Amacrine_up
data

### Sheet: Amacrine_down
data

### Sheet: Bipolar_up
data

### Sheet: Bipolar_down
data

### Sheet: Cone_down
data

### Sheet: Horizontal_up
data

### Sheet: Microglia_up
data

### Sheet: Pericytes_up
data

### Sheet: Rod_down
data
