## Supplementary data 8 for "Integrative single-cell and bulk RNA-seq analysis in human retina identified cell type-specific composition and gene expression changes for age-related macular degeneration"

Marker	CellType	Subtype	Species	Source	Journal	Publication Date	Add_Date
VSX2	Bipolar		mice	Comprehensive classification of retinal bipolar neurons by single-cell transcriptomics	Cell	2016.8	91318
OTX2	Bipolar		mice	Comprehensive classification of retinal bipolar neurons by single-cell transcriptomics	Cell	2016.8	91318
SCGN	Bipolar		mice	Comprehensive classification of retinal bipolar neurons by single-cell transcriptomics	Cell	2016.8	91318
ISL1	Bipolar		mice	Comprehensive classification of retinal bipolar neurons by single-cell transcriptomics	Cell	2016.8	91318
GRM6	Bipolar		mice	Comprehensive classification of retinal bipolar neurons by single-cell transcriptomics	Cell	2016.8	91318
APOE	MullerGlia		mice	Comprehensive classification of retinal bipolar neurons by single-cell transcriptomics	Cell	2016.8	91318
PAX6	Amacrine		mice	Comprehensive classification of retinal bipolar neurons by single-cell transcriptomics	Cell	2016.8	91318
RHO	Rod		mice	Comprehensive classification of retinal bipolar neurons by single-cell transcriptomics	Cell	2016.8	91318
ARR3	Cone		mice	Comprehensive classification of retinal bipolar neurons by single-cell transcriptomics	Cell	2016.8	91318
TACR3	Bipolar		mice	Comprehensive classification of retinal bipolar neurons by single-cell transcriptomics	Cell	2016.8	91318
SYT2	Bipolar		mice	Comprehensive classification of retinal bipolar neurons by single-cell transcriptomics	Cell	2016.8	91318
NETO1	Bipolar		mice	Comprehensive classification of retinal bipolar neurons by single-cell transcriptomics	Cell	2016.8	91318
IRX6	Bipolar		mice	Comprehensive classification of retinal bipolar neurons by single-cell transcriptomics	Cell	2016.8	91318
PRKAR2B	Bipolar		mice	Comprehensive classification of retinal bipolar neurons by single-cell transcriptomics	Cell	2016.8	91318
GRIK1	Bipolar		mice	Comprehensive classification of retinal bipolar neurons by single-cell transcriptomics	Cell	2016.8	91318
KCNG4	Bipolar		mice	Comprehensive classification of retinal bipolar neurons by single-cell transcriptomics	Cell	2016.8	91318
CAPB5	Cone		mice	Comprehensive classification of retinal bipolar neurons by single-cell transcriptomics	Cell	2016.8	91318
VSX1	Bipolar		mice	Comprehensive classification of retinal bipolar neurons by single-cell transcriptomics	Cell	2016.8	91318
PRKCA	Bipolar		mice	Comprehensive classification of retinal bipolar neurons by single-cell transcriptomics	Cell	2016.8	91318
PCDH7	Bipolar		mice	Comprehensive classification of retinal bipolar neurons by single-cell transcriptomics	Cell	2016.8	91318
PCDH10	Bipolar		mice	Comprehensive classification of retinal bipolar neurons by single-cell transcriptomics	Cell	2016.8	91318
ERBB4	Bipolar		mice	Comprehensive classification of retinal bipolar neurons by single-cell transcriptomics	Cell	2016.8	91318
NNAT	Bipolar		mice	Comprehensive classification of retinal bipolar neurons by single-cell transcriptomics	Cell	2016.8	91318
COL11A1	Bipolar		mice	Comprehensive classification of retinal bipolar neurons by single-cell transcriptomics	Cell	2016.8	91318
SOX6	Bipolar		mice	Comprehensive classification of retinal bipolar neurons by single-cell transcriptomics	Cell	2016.8	91318
CHRM2	Bipolar		mice	Comprehensive classification of retinal bipolar neurons by single-cell transcriptomics	Cell	2016.8	91318
SLITRK5	Bipolar		mice	Comprehensive classification of retinal bipolar neurons by single-cell transcriptomics	Cell	2016.8	91318
LRRTM1	Bipolar		mice	Comprehensive classification of retinal bipolar neurons by single-cell transcriptomics	Cell	2016.8	91318
CCK	Bipolar		mice	Comprehensive classification of retinal bipolar neurons by single-cell transcriptomics	Cell	2016.8	91318
LECT1	Bipolar		mice	Comprehensive classification of retinal bipolar neurons by single-cell transcriptomics	Cell	2016.8	91318
IGFN1	Bipolar		mice	Comprehensive classification of retinal bipolar neurons by single-cell transcriptomics	Cell	2016.8	91318
SERPINI1	Bipolar		mice	Comprehensive classification of retinal bipolar neurons by single-cell transcriptomics	Cell	2016.8	91318
CPNE9	Bipolar		mice	Comprehensive classification of retinal bipolar neurons by single-cell transcriptomics	Cell	2016.8	91318
VSTM2B	Bipolar		mice	Comprehensive classification of retinal bipolar neurons by single-cell transcriptomics	Cell	2016.8	91318
CASP7	Bipolar		mice	Comprehensive classification of retinal bipolar neurons by single-cell transcriptomics	Cell	2016.8	91318
VSX2	Bipolar		mice	Comprehensive classification of retinal bipolar neurons by single-cell transcriptomics	Cell	2016.8	91318
OTX2	Bipolar		mice	Comprehensive classification of retinal bipolar neurons by single-cell transcriptomics	Cell	2016.8	91318
SCGN2	Bipolar		mice	Comprehensive classification of retinal bipolar neurons by single-cell transcriptomics	Cell	2016.8	91318
SLC1A2	Bipolar		mice	Comprehensive classification of retinal bipolar neurons by single-cell transcriptomics	Cell	2016.8	91318
PAX6	Amacrine		mice	Comprehensive classification of retinal bipolar neurons by single-cell transcriptomics	Cell	2016.8	91318
TFAP2A	Amacrine		mice	Comprehensive classification of retinal bipolar neurons by single-cell transcriptomics	Cell	2016.8	91318
STX1B	Amacrine		mice	Comprehensive classification of retinal bipolar neurons by single-cell transcriptomics	Cell	2016.8	91318
TACR3	Bipolar		mice	Comprehensive classification of retinal bipolar neurons by single-cell transcriptomics	Cell	2016.8	91318
BHLHE23	Bipolar		mice	Comprehensive classification of retinal bipolar neurons by single-cell transcriptomics	Cell	2016.8	91318
FAT4	Bipolar		mice	Comprehensive classification of retinal bipolar neurons by single-cell transcriptomics	Cell	2016.8	91318
PCDH17	Bipolar		mice	Comprehensive classification of retinal bipolar neurons by single-cell transcriptomics	Cell	2016.8	91318
FEZF2	Bipolar		mice	Comprehensive classification of retinal bipolar neurons by single-cell transcriptomics	Cell	2016.8	91318
WFDC2	Bipolar		mice	Comprehensive classification of retinal bipolar neurons by single-cell transcriptomics	Cell	2016.8	91318
MYLK	Bipolar		mice	Comprehensive classification of retinal bipolar neurons by single-cell transcriptomics	Cell	2016.8	91318
HS3ST2	Bipolar		mice	Comprehensive classification of retinal bipolar neurons by single-cell transcriptomics	Cell	2016.8	91318
WLS	Bipolar		mice	Comprehensive classification of retinal bipolar neurons by single-cell transcriptomics	Cell	2016.8	91318
PCDH10	Bipolar		mice	Comprehensive classification of retinal bipolar neurons by single-cell transcriptomics	Cell	2016.8	91318
NXPH1	Bipolar		mice	Comprehensive classification of retinal bipolar neurons by single-cell transcriptomics	Cell	2016.8	91318
LHX3	Bipolar		mice	Comprehensive classification of retinal bipolar neurons by single-cell transcriptomics	Cell	2016.8	91318
FEZF1	Bipolar		mice	Comprehensive classification of retinal bipolar neurons by single-cell transcriptomics	Cell	2016.8	91318
CABP5	Bipolar		mice	Comprehensive classification of retinal bipolar neurons by single-cell transcriptomics	Cell	2016.8	91318
GRM6	Bipolar		mice	Comprehensive classification of retinal bipolar neurons by single-cell transcriptomics	Cell	2016.8	91318
KCNG4	Bipolar		mice	Comprehensive classification of retinal bipolar neurons by single-cell transcriptomics	Cell	2016.8	91318
CDH9	Bipolar		mice	Comprehensive classification of retinal bipolar neurons by single-cell transcriptomics	Cell	2016.8	91318
HTR3A	Bipolar		mice	Comprehensive classification of retinal bipolar neurons by single-cell transcriptomics	Cell	2016.8	91318
HCN1	Bipolar		mice	Comprehensive classification of retinal bipolar neurons by single-cell transcriptomics	Cell	2016.8	91318
NFIA	Bipolar		mice	Comprehensive classification of retinal bipolar neurons by single-cell transcriptomics	Cell	2016.8	91318
CNTN5	Bipolar		mice	Comprehensive classification of retinal bipolar neurons by single-cell transcriptomics	Cell	2016.8	91318
SOX6	Bipolar		mice	Comprehensive classification of retinal bipolar neurons by single-cell transcriptomics	Cell	2016.8	91318
CHRM2	Bipolar		mice	Comprehensive classification of retinal bipolar neurons by single-cell transcriptomics	Cell	2016.8	91318
GFRA3	Bipolar		mice	Comprehensive classification of retinal bipolar neurons by single-cell transcriptomics	Cell	2016.8	91318
SLITRK5	Bipolar		mice	Comprehensive classification of retinal bipolar neurons by single-cell transcriptomics	Cell	2016.8	91318
AREG	Bipolar		mice	Comprehensive classification of retinal bipolar neurons by single-cell transcriptomics	Cell	2016.8	91318
LRRTM1	Bipolar		mice	Comprehensive classification of retinal bipolar neurons by single-cell transcriptomics	Cell	2016.8	91318
KIRREL3	Bipolar		mice	Comprehensive classification of retinal bipolar neurons by single-cell transcriptomics	Cell	2016.8	91318
LHX1	Horizontal		mice	Highly parallel genome-wide expression profiling of individual cells using nanoliter droplets	Cell	2015.5	91318
SLC17A6	Ganglion		mice	Highly parallel genome-wide expression profiling of individual cells using nanoliter droplets	Cell	2015.5	91318
PAX6	Amacrine		mice	Highly parallel genome-wide expression profiling of individual cells using nanoliter droplets	Cell	2015.5	91318
GAD1	Amacrine		mice	Highly parallel genome-wide expression profiling of individual cells using nanoliter droplets	Cell	2015.5	91318
SLC5A9	Amacrine		mice	Highly parallel genome-wide expression profiling of individual cells using nanoliter droplets	Cell	2015.5	91318
OPN1MW	Cone		mice	Highly parallel genome-wide expression profiling of individual cells using nanoliter droplets	Cell	2015.5	91318
VSX2	Bipolar		mice	Highly parallel genome-wide expression profiling of individual cells using nanoliter droplets	Cell	2015.5	91318
RLBP1	MullerGlia		mice	Highly parallel genome-wide expression profiling of individual cells using nanoliter droplets	Cell	2015.5	91318
GFAP	Astrocytes		mice	Highly parallel genome-wide expression profiling of individual cells using nanoliter droplets	Cell	2015.5	91318
PECAM1	endothelium		mice	Highly parallel genome-wide expression profiling of individual cells using nanoliter droplets	Cell	2015.5	91318
KCNJ8	Pericytes		mice	Highly parallel genome-wide expression profiling of individual cells using nanoliter droplets	Cell	2015.5	91318
CX3CR1	Microglia		mice	Highly parallel genome-wide expression profiling of individual cells using nanoliter droplets	Cell	2015.5	91318
CHAT	Amacrine		mice	Highly parallel genome-wide expression profiling of individual cells using nanoliter droplets	Cell	2015.5	91318
GAD1	Amacrine		mice	Highly parallel genome-wide expression profiling of individual cells using nanoliter droplets	Cell	2015.5	91318
GAD2	Amacrine		mice	Highly parallel genome-wide expression profiling of individual cells using nanoliter droplets	Cell	2015.5	91318
SLC17A8	Amacrine		mice	Highly parallel genome-wide expression profiling of individual cells using nanoliter droplets	Cell	2015.5	91318
SLC6A9	Amacrine		mice	Highly parallel genome-wide expression profiling of individual cells using nanoliter droplets	Cell	2015.5	91318
GJD2	Amacrine		mice	Highly parallel genome-wide expression profiling of individual cells using nanoliter droplets	Cell	2015.5	91318
EBF3	Amacrine		mice	Highly parallel genome-wide expression profiling of individual cells using nanoliter droplets	Cell	2015.5	91318
GNG7	Amacrine		mice	Highly parallel genome-wide expression profiling of individual cells using nanoliter droplets	Cell	2015.5	91318
GBX2	Amacrine		mice	Highly parallel genome-wide expression profiling of individual cells using nanoliter droplets	Cell	2015.5	91318
TPBG	Amacrine		mice	Highly parallel genome-wide expression profiling of individual cells using nanoliter droplets	Cell	2015.5	91318
SLITK6	Amacrine		mice	Highly parallel genome-wide expression profiling of individual cells using nanoliter droplets	Cell	2015.5	91318
MAF	Amacrine		mice	Highly parallel genome-wide expression profiling of individual cells using nanoliter droplets	Cell	2015.5	91318
TAC2	Amacrine		mice	Highly parallel genome-wide expression profiling of individual cells using nanoliter droplets	Cell	2015.5	91318
LOXL2	Amacrine		mice	Highly parallel genome-wide expression profiling of individual cells using nanoliter droplets	Cell	2015.5	91318
VIP	Amacrine		mice	Highly parallel genome-wide expression profiling of individual cells using nanoliter droplets	Cell	2015.5	91318
GLRA1	Amacrine		mice	Highly parallel genome-wide expression profiling of individual cells using nanoliter droplets	Cell	2015.5	91318
IGFBP5	Amacrine		mice	Highly parallel genome-wide expression profiling of individual cells using nanoliter droplets	Cell	2015.5	91318
PDGFRA	Amacrine		mice	Highly parallel genome-wide expression profiling of individual cells using nanoliter droplets	Cell	2015.5	91318
SLC35D3	Amacrine		mice	Highly parallel genome-wide expression profiling of individual cells using nanoliter droplets	Cell	2015.5	91318
CAR3	Amacrine		mice	Highly parallel genome-wide expression profiling of individual cells using nanoliter droplets	Cell	2015.5	91318
FGF1	Amacrine		mice	Highly parallel genome-wide expression profiling of individual cells using nanoliter droplets	Cell	2015.5	91318
IGF1	Amacrine		mice	Highly parallel genome-wide expression profiling of individual cells using nanoliter droplets	Cell	2015.5	91318
COL12A1	Amacrine		mice	Highly parallel genome-wide expression profiling of individual cells using nanoliter droplets	Cell	2015.5	91318
PTGDS	Amacrine		mice	Highly parallel genome-wide expression profiling of individual cells using nanoliter droplets	Cell	2015.5	91318
PPP1R17	Amacrine		mice	Highly parallel genome-wide expression profiling of individual cells using nanoliter droplets	Cell	2015.5	91318
CCK	Amacrine		mice	Highly parallel genome-wide expression profiling of individual cells using nanoliter droplets	Cell	2015.5	91318
SHISA9	Amacrine		mice	Highly parallel genome-wide expression profiling of individual cells using nanoliter droplets	Cell	2015.5	91318
POU3F3	Amacrine		mice	Highly parallel genome-wide expression profiling of individual cells using nanoliter droplets	Cell	2015.5	91318
NRXN2	Amacrine		mice	Highly parallel genome-wide expression profiling of individual cells using nanoliter droplets	Cell	2015.5	91318
ATP1b1	Amacrine		mice	Highly parallel genome-wide expression profiling of individual cells using nanoliter droplets	Cell	2015.5	91318
PAX6	Amacrine		mice	Highly parallel genome-wide expression profiling of individual cells using nanoliter droplets	Cell	2015.5	91318
SLC32A1	Amacrine		mice	Highly parallel genome-wide expression profiling of individual cells using nanoliter droplets	Cell	2015.5	91318
SLC6A1	Amacrine		mice	Highly parallel genome-wide expression profiling of individual cells using nanoliter droplets	Cell	2015.5	91318
ELAVL3	Amacrine		mice	Highly parallel genome-wide expression profiling of individual cells using nanoliter droplets	Cell	2015.5	91318
VIM	General		mice	Highly parallel genome-wide expression profiling of individual cells using nanoliter droplets	Cell	2015.5	91318
ONECUT1	General		mice	Highly parallel genome-wide expression profiling of individual cells using nanoliter droplets	Cell	2015.5	91318
THY1	General		mice	Highly parallel genome-wide expression profiling of individual cells using nanoliter droplets	Cell	2015.5	91318
NEFL	General		mice	Highly parallel genome-wide expression profiling of individual cells using nanoliter droplets	Cell	2015.5	91318
POU4F1	General		mice	Highly parallel genome-wide expression profiling of individual cells using nanoliter droplets	Cell	2015.5	91318
TFAP2b	General		mice	Highly parallel genome-wide expression profiling of individual cells using nanoliter droplets	Cell	2015.5	91318
SLC5A7	General		mice	Highly parallel genome-wide expression profiling of individual cells using nanoliter droplets	Cell	2015.5	91318
OTX2	General		mice	Highly parallel genome-wide expression profiling of individual cells using nanoliter droplets	Cell	2015.5	91318
SGCN	General		mice	Highly parallel genome-wide expression profiling of individual cells using nanoliter droplets	Cell	2015.5	91318
ISL1	General		mice	Highly parallel genome-wide expression profiling of individual cells using nanoliter droplets	Cell	2015.5	91318
CNG13	General		mice	Highly parallel genome-wide expression profiling of individual cells using nanoliter droplets	Cell	2015.5	91318
GRM6	General		mice	Highly parallel genome-wide expression profiling of individual cells using nanoliter droplets	Cell	2015.5	91318
CDH9	General		mice	Highly parallel genome-wide expression profiling of individual cells using nanoliter droplets	Cell	2015.5	91318
TACR3	General		mice	Highly parallel genome-wide expression profiling of individual cells using nanoliter droplets	Cell	2015.5	91318
GLUL	General		mice	Highly parallel genome-wide expression profiling of individual cells using nanoliter droplets	Cell	2015.5	91318
FBN1	General		mice	Highly parallel genome-wide expression profiling of individual cells using nanoliter droplets	Cell	2015.5	91318
CAQA	General		mice	Highly parallel genome-wide expression profiling of individual cells using nanoliter droplets	Cell	2015.5	91318
GFAP	Astrocytes		human	Mingyao_lab?			91318
ALDH1L1	Astrocytes		human	Mingyao_lab?			91318
AQP4	Astrocytes		human	Mingyao_lab?			91318
SLC1A3	Astrocytes		human	Mingyao_lab?			91318
SLC1A2	Astrocytes		human	Mingyao_lab?			91318
GLUL	Astrocytes		human	Mingyao_lab?			91318
OPN1MW	Cone	m-cone	macaque	Molecular Classification and Comparative Taxonomics of Foveal and Peripheral Cells in Primate Retina	Cell	2019.1	21919
OPN1LW	Cone	l-cone	macaque	Molecular Classification and Comparative Taxonomics of Foveal and Peripheral Cells in Primate Retina	Cell	2019.1	21919
OPN1SW	Cone	s-cone	macaque	Molecular Classification and Comparative Taxonomics of Foveal and Peripheral Cells in Primate Retina	Cell	2019.1	21919
GNAT1	Rod		macaque	Molecular Classification and Comparative Taxonomics of Foveal and Peripheral Cells in Primate Retina	Cell	2019.1	21919
NRL	Rod		macaque	Molecular Classification and Comparative Taxonomics of Foveal and Peripheral Cells in Primate Retina	Cell	2019.1	21919
RHO	Rod		macaque	Molecular Classification and Comparative Taxonomics of Foveal and Peripheral Cells in Primate Retina	Cell	2019.1	21919
GNAT2	Cone	ml-cone	macaque	Molecular Classification and Comparative Taxonomics of Foveal and Peripheral Cells in Primate Retina	Cell	2019.1	21919
GUCA1C	Cone	ml-cone	macaque	Molecular Classification and Comparative Taxonomics of Foveal and Peripheral Cells in Primate Retina	Cell	2019.1	21919
VOPP1	Cone	ml-cone	macaque	Molecular Classification and Comparative Taxonomics of Foveal and Peripheral Cells in Primate Retina	Cell	2019.1	21919
THRB	Cone	ml-cone	macaque	Molecular Classification and Comparative Taxonomics of Foveal and Peripheral Cells in Primate Retina	Cell	2019.1	21919
MYH4	Cone	ml-cone	macaque	Molecular Classification and Comparative Taxonomics of Foveal and Peripheral Cells in Primate Retina	Cell	2019.1	21919
LMO4	Cone	ml-cone	macaque	Molecular Classification and Comparative Taxonomics of Foveal and Peripheral Cells in Primate Retina	Cell	2019.1	21919
GNAT2	Cone	s-cone	macaque	Molecular Classification and Comparative Taxonomics of Foveal and Peripheral Cells in Primate Retina	Cell	2019.1	21919
GUCA1C	Cone	s-cone	macaque	Molecular Classification and Comparative Taxonomics of Foveal and Peripheral Cells in Primate Retina	Cell	2019.1	21919
CCDC136	Cone	s-cone	macaque	Molecular Classification and Comparative Taxonomics of Foveal and Peripheral Cells in Primate Retina	Cell	2019.1	21919
TTR	Cone	s-cone	macaque	Molecular Classification and Comparative Taxonomics of Foveal and Peripheral Cells in Primate Retina	Cell	2019.1	21919
TBX2	Cone	s-cone	macaque	Molecular Classification and Comparative Taxonomics of Foveal and Peripheral Cells in Primate Retina	Cell	2019.1	21919
VSX2	Bipolar		macaque	Molecular Classification and Comparative Taxonomics of Foveal and Peripheral Cells in Primate Retina	Cell	2019.1	21919
GRIK1	Bipolar		macaque	Molecular Classification and Comparative Taxonomics of Foveal and Peripheral Cells in Primate Retina	Cell	2019.1	21919
ISL1	Bipolar		macaque	Molecular Classification and Comparative Taxonomics of Foveal and Peripheral Cells in Primate Retina	Cell	2019.1	21919
SCGN	Bipolar		macaque	Molecular Classification and Comparative Taxonomics of Foveal and Peripheral Cells in Primate Retina	Cell	2019.1	21919
ERBB4	Bipolar	off	macaque	Molecular Classification and Comparative Taxonomics of Foveal and Peripheral Cells in Primate Retina	Cell	2019.1	21919
TTR	Bipolar	on	macaque	Molecular Classification and Comparative Taxonomics of Foveal and Peripheral Cells in Primate Retina	Cell	2019.1	21919
LHX3	Bipolar	on	macaque	Molecular Classification and Comparative Taxonomics of Foveal and Peripheral Cells in Primate Retina	Cell	2019.1	21919
DOPEY2	Bipolar	on	macaque	Molecular Classification and Comparative Taxonomics of Foveal and Peripheral Cells in Primate Retina	Cell	2019.1	21919
TSHB	Bipolar	on	macaque	Molecular Classification and Comparative Taxonomics of Foveal and Peripheral Cells in Primate Retina	Cell	2019.1	21919
CD15	Bipolar	on	macaque	Molecular Classification and Comparative Taxonomics of Foveal and Peripheral Cells in Primate Retina	Cell	2019.1	21919
CALB1	Bipolar		macaque	Molecular Classification and Comparative Taxonomics of Foveal and Peripheral Cells in Primate Retina	Cell	2019.1	21919
RBPMD	Ganglion		macaque	Molecular Classification and Comparative Taxonomics of Foveal and Peripheral Cells in Primate Retina	Cell	2019.1	21919
TBR1	Ganglion		macaque	Molecular Classification and Comparative Taxonomics of Foveal and Peripheral Cells in Primate Retina	Cell	2019.1	21919
TPBG	Ganglion		macaque	Molecular Classification and Comparative Taxonomics of Foveal and Peripheral Cells in Primate Retina	Cell	2019.1	21919
CA8	Ganglion		macaque	Molecular Classification and Comparative Taxonomics of Foveal and Peripheral Cells in Primate Retina	Cell	2019.1	21919
KCNA1	Ganglion		macaque	Molecular Classification and Comparative Taxonomics of Foveal and Peripheral Cells in Primate Retina	Cell	2019.1	21919
CHRNA2	Ganglion		macaque	Molecular Classification and Comparative Taxonomics of Foveal and Peripheral Cells in Primate Retina	Cell	2019.1	21919
MEIS2	Ganglion		macaque	Molecular Classification and Comparative Taxonomics of Foveal and Peripheral Cells in Primate Retina	Cell	2019.1	21919
EOMES	Ganglion		macaque	Molecular Classification and Comparative Taxonomics of Foveal and Peripheral Cells in Primate Retina	Cell	2019.1	21919
GUCY1A3	Ganglion		macaque	Molecular Classification and Comparative Taxonomics of Foveal and Peripheral Cells in Primate Retina	Cell	2019.1	21919
SPP1	Ganglion		macaque	Molecular Classification and Comparative Taxonomics of Foveal and Peripheral Cells in Primate Retina	Cell	2019.1	21919
RBPMs2	Ganglion		macaque	Molecular Classification and Comparative Taxonomics of Foveal and Peripheral Cells in Primate Retina	Cell	2019.1	21919
GFP	Ganglion		macaque	Molecular Classification and Comparative Taxonomics of Foveal and Peripheral Cells in Primate Retina	Cell	2019.1	21919
RCVRN	Bipolar		macaque	Molecular Classification and Comparative Taxonomics of Foveal and Peripheral Cells in Primate Retina	Cell	2019.1	21919
SLC1A2	Bipolar		macaque	Molecular Classification and Comparative Taxonomics of Foveal and Peripheral Cells in Primate Retina	Cell	2019.1	21919
SCGN	Bipolar		macaque	Molecular Classification and Comparative Taxonomics of Foveal and Peripheral Cells in Primate Retina	Cell	2019.1	21919
CALB1	Bipolar		macaque	Molecular Classification and Comparative Taxonomics of Foveal and Peripheral Cells in Primate Retina	Cell	2019.1	21919
SCN1A	Bipolar		macaque	Molecular Classification and Comparative Taxonomics of Foveal and Peripheral Cells in Primate Retina	Cell	2019.1	21919
CABP5	Bipolar		macaque	Molecular Classification and Comparative Taxonomics of Foveal and Peripheral Cells in Primate Retina	Cell	2019.1	21919
PRKCA	Bipolar	on	macaque	Molecular Classification and Comparative Taxonomics of Foveal and Peripheral Cells in Primate Retina	Cell	2019.1	21919
LPL	Bipolar	off	macaque	Molecular Classification and Comparative Taxonomics of Foveal and Peripheral Cells in Primate Retina	Cell	2019.1	21919
RCVRN	Bipolar	off	macaque	Molecular Classification and Comparative Taxonomics of Foveal and Peripheral Cells in Primate Retina	Cell	2019.1	21919
GLRA1	Bipolar	off	macaque	Molecular Classification and Comparative Taxonomics of Foveal and Peripheral Cells in Primate Retina	Cell	2019.1	21919
VSX1	Bipolar	off	macaque	Molecular Classification and Comparative Taxonomics of Foveal and Peripheral Cells in Primate Retina	Cell	2019.1	21919
NXPH2	Bipolar	off	macaque	Molecular Classification and Comparative Taxonomics of Foveal and Peripheral Cells in Primate Retina	Cell	2019.1	21919
LRPPRC	Bipolar	off	macaque	Molecular Classification and Comparative Taxonomics of Foveal and Peripheral Cells in Primate Retina	Cell	2019.1	21919
TACR3	Bipolar	off	macaque	Molecular Classification and Comparative Taxonomics of Foveal and Peripheral Cells in Primate Retina	Cell	2019.1	21919
LCN1	Bipolar	off	macaque	Molecular Classification and Comparative Taxonomics of Foveal and Peripheral Cells in Primate Retina	Cell	2019.1	21919
TENM2	Bipolar	off	macaque	Molecular Classification and Comparative Taxonomics of Foveal and Peripheral Cells in Primate Retina	Cell	2019.1	21919
RAMP3	Bipolar	off	macaque	Molecular Classification and Comparative Taxonomics of Foveal and Peripheral Cells in Primate Retina	Cell	2019.1	21919
GSG1	Bipolar	off	macaque	Molecular Classification and Comparative Taxonomics of Foveal and Peripheral Cells in Primate Retina	Cell	2019.1	21919
CNTNAP5	Bipolar	off	macaque	Molecular Classification and Comparative Taxonomics of Foveal and Peripheral Cells in Primate Retina	Cell	2019.1	21919
DPP10	Bipolar	off	macaque	Molecular Classification and Comparative Taxonomics of Foveal and Peripheral Cells in Primate Retina	Cell	2019.1	21919
SPON1	Bipolar	off	macaque	Molecular Classification and Comparative Taxonomics of Foveal and Peripheral Cells in Primate Retina	Cell	2019.1	21919
SLIT2	Bipolar	off	macaque	Molecular Classification and Comparative Taxonomics of Foveal and Peripheral Cells in Primate Retina	Cell	2019.1	21919
PTPRZ1	Bipolar	off	macaque	Molecular Classification and Comparative Taxonomics of Foveal and Peripheral Cells in Primate Retina	Cell	2019.1	21919
HCN1	Bipolar	off	macaque	Molecular Classification and Comparative Taxonomics of Foveal and Peripheral Cells in Primate Retina	Cell	2019.1	21919
KCNB2	Bipolar	off	macaque	Molecular Classification and Comparative Taxonomics of Foveal and Peripheral Cells in Primate Retina	Cell	2019.1	21919
TNNT1	Bipolar	off	macaque	Molecular Classification and Comparative Taxonomics of Foveal and Peripheral Cells in Primate Retina	Cell	2019.1	21919
PCDH7	Bipolar	off	macaque	Molecular Classification and Comparative Taxonomics of Foveal and Peripheral Cells in Primate Retina	Cell	2019.1	21919
MRPS30	Bipolar	off	macaque	Molecular Classification and Comparative Taxonomics of Foveal and Peripheral Cells in Primate Retina	Cell	2019.1	21919
RELN	Bipolar	on	macaque	Molecular Classification and Comparative Taxonomics of Foveal and Peripheral Cells in Primate Retina	Cell	2019.1	21919
KCNA1	Bipolar	on	macaque	Molecular Classification and Comparative Taxonomics of Foveal and Peripheral Cells in Primate Retina	Cell	2019.1	21919
TTR	Bipolar	on	macaque	Molecular Classification and Comparative Taxonomics of Foveal and Peripheral Cells in Primate Retina	Cell	2019.1	21919
CNTFR	Bipolar	on	macaque	Molecular Classification and Comparative Taxonomics of Foveal and Peripheral Cells in Primate Retina	Cell	2019.1	21919
LMO4	Bipolar	on	macaque	Molecular Classification and Comparative Taxonomics of Foveal and Peripheral Cells in Primate Retina	Cell	2019.1	21919
GADD45G	Bipolar	on	macaque	Molecular Classification and Comparative Taxonomics of Foveal and Peripheral Cells in Primate Retina	Cell	2019.1	21919
SCN1B	Bipolar	on	macaque	Molecular Classification and Comparative Taxonomics of Foveal and Peripheral Cells in Primate Retina	Cell	2019.1	21919
QPCT	Bipolar	on	macaque	Molecular Classification and Comparative Taxonomics of Foveal and Peripheral Cells in Primate Retina	Cell	2019.1	21919
VTN	Bipolar	on	macaque	Molecular Classification and Comparative Taxonomics of Foveal and Peripheral Cells in Primate Retina	Cell	2019.1	21919
DNER	Bipolar	on	macaque	Molecular Classification and Comparative Taxonomics of Foveal and Peripheral Cells in Primate Retina	Cell	2019.1	21919
FXYD6	Bipolar	on	macaque	Molecular Classification and Comparative Taxonomics of Foveal and Peripheral Cells in Primate Retina	Cell	2019.1	21919
RPH3A	Bipolar	on	macaque	Molecular Classification and Comparative Taxonomics of Foveal and Peripheral Cells in Primate Retina	Cell	2019.1	21919
FGF7	Bipolar	on	macaque	Molecular Classification and Comparative Taxonomics of Foveal and Peripheral Cells in Primate Retina	Cell	2019.1	21919
DOPEY2	Bipolar	on	macaque	Molecular Classification and Comparative Taxonomics of Foveal and Peripheral Cells in Primate Retina	Cell	2019.1	21919
PCDH11X	Bipolar	on	macaque	Molecular Classification and Comparative Taxonomics of Foveal and Peripheral Cells in Primate Retina	Cell	2019.1	21919
CST3	Bipolar	on	macaque	Molecular Classification and Comparative Taxonomics of Foveal and Peripheral Cells in Primate Retina	Cell	2019.1	21919
NPTX1	Bipolar	on	macaque	Molecular Classification and Comparative Taxonomics of Foveal and Peripheral Cells in Primate Retina	Cell	2019.1	21919
NSG1	Bipolar	on	macaque	Molecular Classification and Comparative Taxonomics of Foveal and Peripheral Cells in Primate Retina	Cell	2019.1	21919
TSHB	Bipolar	on	macaque	Molecular Classification and Comparative Taxonomics of Foveal and Peripheral Cells in Primate Retina	Cell	2019.1	21919
CA8	Bipolar	on	macaque	Molecular Classification and Comparative Taxonomics of Foveal and Peripheral Cells in Primate Retina	Cell	2019.1	21919
GAP43	Ganglion		human	Single-cell RNA-seq analysis maps the development of human fetal retina	biorxiv	2018.10	21919
POU4F2	Ganglion		human	Single-cell RNA-seq analysis maps the development of human fetal retina	biorxiv	2018.10	21919
LHX1	Horizontal		human	Single-cell RNA-seq analysis maps the development of human fetal retina	biorxiv	2018.10	21919
ONECUT1	Horizontal		human	Single-cell RNA-seq analysis maps the development of human fetal retina	biorxiv	2018.10	21919
VSX1	Bipolar		human	Single-cell RNA-seq analysis maps the development of human fetal retina	biorxiv	2018.10	21919
VSX2	Bipolar		human	Single-cell RNA-seq analysis maps the development of human fetal retina	biorxiv	2018.10	21919
RLBP1	MullerGlia		human	Single-cell RNA-seq analysis maps the development of human fetal retina	biorxiv	2018.10	21919
SOX9	MullerGlia		human	Single-cell RNA-seq analysis maps the development of human fetal retina	biorxiv	2018.10	21919
GAD2	Amacrine		human	Single-cell RNA-seq analysis maps the development of human fetal retina	biorxiv	2018.10	21919
SLC6A9	Amacrine		human	Single-cell RNA-seq analysis maps the development of human fetal retina	biorxiv	2018.10	21919
CX3CR1	Microglia		human	Single-cell RNA-seq analysis maps the development of human fetal retina	biorxiv	2018.10	21919
GFAP	Astrocytes		human	Single-cell RNA-seq analysis maps the development of human fetal retina	biorxiv	2018.10	21919
CRYM	MullerGlia		human	Single-cell RNA-seq analysis maps the development of human fetal retina	biorxiv	2018.10	21919
PET112	MullerGlia		human	Single-cell RNA-seq analysis maps the development of human fetal retina	biorxiv	2018.10	21919
PRPH	Ganglion		human	Single-cell RNA-seq analysis maps the development of human fetal retina	biorxiv	2018.10	21919
FKBP1B	Ganglion		human	Single-cell RNA-seq analysis maps the development of human fetal retina	biorxiv	2018.10	21919
LHX9	Amacrine		human	Single-cell RNA-seq analysis maps the development of human fetal retina	biorxiv	2018.10	21919
PRDM13	Amacrine		human	Single-cell RNA-seq analysis maps the development of human fetal retina	biorxiv	2018.10	21919
GRIA3	Horizontal		human	Single-cell RNA-seq analysis maps the development of human fetal retina	biorxiv	2018.10	21919
TMOD1	Horizontal		human	Single-cell RNA-seq analysis maps the development of human fetal retina	biorxiv	2018.10	21919
PCP2	Bipolar		human	Single-cell RNA-seq analysis maps the development of human fetal retina	biorxiv	2018.10	21919
ANGPT1	Astrocytes		human	Single-cell RNA-seq analysis maps the development of human fetal retina	biorxiv	2018.10	21919
IFI44L	Astrocytes		human	Single-cell RNA-seq analysis maps the development of human fetal retina	biorxiv	2018.10	21919
GPR34	Microglia		human	Single-cell RNA-seq analysis maps the development of human fetal retina	biorxiv	2018.10	21919
FCGR1A	Microglia		human	Single-cell RNA-seq analysis maps the development of human fetal retina	biorxiv	2018.10	21919
PDE6A	Rod		human	Generation of human neural retina transcriptome atlas by single cell RNA sequencing	biorxiv	2018.9	21919
CNCGA1	Rod		human	Generation of human neural retina transcriptome atlas by single cell RNA sequencing	biorxiv	2018.9	21919
RHO	Rod		human	Generation of human neural retina transcriptome atlas by single cell RNA sequencing	biorxiv	2018.9	21919
ARR3	Cone		human	Generation of human neural retina transcriptome atlas by single cell RNA sequencing	biorxiv	2018.9	21919
GNGT2	Cone		human	Generation of human neural retina transcriptome atlas by single cell RNA sequencing	biorxiv	2018.9	21919
GUCA1C	Cone		human	Generation of human neural retina transcriptome atlas by single cell RNA sequencing	biorxiv	2018.9	21919
RLBP1	MullerGlia		human	Generation of human neural retina transcriptome atlas by single cell RNA sequencing	biorxiv	2018.9	21919
CRALBP	MullerGlia		human	Generation of human neural retina transcriptome atlas by single cell RNA sequencing	biorxiv	2018.9	21919
GFAP	Astrocytes		human	Generation of human neural retina transcriptome atlas by single cell RNA sequencing	biorxiv	2018.9	21919
HLA-DPA1	Microglia		human	Generation of human neural retina transcriptome atlas by single cell RNA sequencing	biorxiv	2018.9	21919
HLA-DPB1	Microglia		human	Generation of human neural retina transcriptome atlas by single cell RNA sequencing	biorxiv	2018.9	21919
HLA-DRA	Microglia		human	Generation of human neural retina transcriptome atlas by single cell RNA sequencing	biorxiv	2018.9	21919
VSX2	Bipolar		human	Generation of human neural retina transcriptome atlas by single cell RNA sequencing	biorxiv	2018.9	21919
OTX2	Bipolar		human	Generation of human neural retina transcriptome atlas by single cell RNA sequencing	biorxiv	2018.9	21919
NEFL	Ganglion		human	Generation of human neural retina transcriptome atlas by single cell RNA sequencing	biorxiv	2018.9	21919
GAP43	Ganglion		human	Generation of human neural retina transcriptome atlas by single cell RNA sequencing	biorxiv	2018.9	21919
SNCG	Ganglion		human	Generation of human neural retina transcriptome atlas by single cell RNA sequencing	biorxiv	2018.9	21919
GAD1	Amacrine		human	Generation of human neural retina transcriptome atlas by single cell RNA sequencing	biorxiv	2018.9	21919
CALB1	Amacrine		human	Generation of human neural retina transcriptome atlas by single cell RNA sequencing	biorxiv	2018.9	21919
CHAT	Amacrine		human	Generation of human neural retina transcriptome atlas by single cell RNA sequencing	biorxiv	2018.9	21919
ONECUT1	Horizontal		human	Generation of human neural retina transcriptome atlas by single cell RNA sequencing	biorxiv	2018.9	21919
ONECUT2	Horizontal		human	Generation of human neural retina transcriptome atlas by single cell RNA sequencing	biorxiv	2018.9	21919
MALAT1	Rod		human	Generation of human neural retina transcriptome atlas by single cell RNA sequencing	biorxiv	2018.9	21919
CNBG3	Cone		human	Generation of human neural retina transcriptome atlas by single cell RNA sequencing	biorxiv	2018.9	21919
GNGT2	Cone		human	Generation of human neural retina transcriptome atlas by single cell RNA sequencing	biorxiv	2018.9	21919
GRK7	Cone		human	Generation of human neural retina transcriptome atlas by single cell RNA sequencing	biorxiv	2018.9	21919
PDE6C	Cone		human	Generation of human neural retina transcriptome atlas by single cell RNA sequencing	biorxiv	2018.9	21919
RXRG	Cone		human	Generation of human neural retina transcriptome atlas by single cell RNA sequencing	biorxiv	2018.9	21919
THRB	Cone		human	Generation of human neural retina transcriptome atlas by single cell RNA sequencing	biorxiv	2018.9	21919
CCDC136	Cone	s-cone	human	Generation of human neural retina transcriptome atlas by single cell RNA sequencing	biorxiv	2018.9	21919
RAMP1	Cone	s-cone	human	Generation of human neural retina transcriptome atlas by single cell RNA sequencing	biorxiv	2018.9	21919
LY75	Cone	s-cone	human	Generation of human neural retina transcriptome atlas by single cell RNA sequencing	biorxiv	2018.9	21919
CADM3	Cone	s-cone	human	Generation of human neural retina transcriptome atlas by single cell RNA sequencing	biorxiv	2018.9	21919
TFPI2	Cone	s-cone	human	Generation of human neural retina transcriptome atlas by single cell RNA sequencing	biorxiv	2018.9	21919
CRHBP	Cone	s-cone	human	Generation of human neural retina transcriptome atlas by single cell RNA sequencing	biorxiv	2018.9	21919
RAB17	Cone	s-cone	human	Generation of human neural retina transcriptome atlas by single cell RNA sequencing	biorxiv	2018.9	21919
UPB1	Cone	s-cone	human	Generation of human neural retina transcriptome atlas by single cell RNA sequencing	biorxiv	2018.9	21919
RRAD	Cone	s-cone	human	Generation of human neural retina transcriptome atlas by single cell RNA sequencing	biorxiv	2018.9	21919
SLC12A1	Cone	s-cone	human	Generation of human neural retina transcriptome atlas by single cell RNA sequencing	biorxiv	2018.9	21919
THRB	Cone	lm-cone	human	Generation of human neural retina transcriptome atlas by single cell RNA sequencing	biorxiv	2018.9	21919
KIF2	Cone	lm-cone	human	Generation of human neural retina transcriptome atlas by single cell RNA sequencing	biorxiv	2018.9	21919
LBH	Cone	lm-cone	human	Generation of human neural retina transcriptome atlas by single cell RNA sequencing	biorxiv	2018.9	21919
PGP	Cone	lm-cone	human	Generation of human neural retina transcriptome atlas by single cell RNA sequencing	biorxiv	2018.9	21919
CHRNA3	Cone	lm-cone	human	Generation of human neural retina transcriptome atlas by single cell RNA sequencing	biorxiv	2018.9	21919
AHI1	Cone	lm-cone	human	Generation of human neural retina transcriptome atlas by single cell RNA sequencing	biorxiv	2018.9	21919
LIMA1	Cone	lm-cone	human	Generation of human neural retina transcriptome atlas by single cell RNA sequencing	biorxiv	2018.9	21919
